# *Draft genome sequence of Microbacterium fakhimi* sp. nov., a novel bacterium associated with the alga *Chlamydomonas reinhardtii*

**DOI:** 10.1101/2023.05.04.539371

**Authors:** Neda Fakhimi, María Jesus Torres, Jesús Delgado-Luque, Emilio Fernandez, Aurora Galván, Alexandra Dubini, David González-Ballester

**Author notes:** Corresponding author: Alexandra Dubini. Emails: Neda Fakhimi; M. J. Torres; J. Delgado; E. Fernández; A. Galván; A. Dubini; D. González-Ballester (.

## Abstract

*Microbacterium fakhimi* sp. nov. has been isolated from a contaminated algal culture (*Chlamydomonas reinhardtii*). Its genome has been fully sequenced (3,753,259 base pairs) and a tentative annotation is provided (3,704 genes). Both, genome information and growth tests suggest that *M. fakhimi* sp. nov. is auxotroph for biotin and thiamine and unable to use sulfate as sulfur (S) source. S-reduced forms, such as methionine and cysteine can support *M. fakhimi* sp. nov. growth. The potential biotechnological interest of this bacteria is discussed here and in a related research paper (Fakhimi et al., 2023b).
