## Supplemental Table 3 for "*Draft genome sequence of Microbacterium fakhimi* sp. nov., a novel bacterium associated with the alga *Chlamydomonas reinhardtii*"

### Sheet: Sheet1
Type Strain Genome Server
TYGS ID	Kind	Species cluster	Subspecies cluster	Preferred name	Deposit	Authority	Other deposits	Synonymous taxon names	Base pairs	Percent G+C	No. proteins	Goldstamp	Bioproject accession	Biosample accession	Assembly accession	IMG OID	BacDive
118117	type strain	1	0	Microbacterium phyllosphaerae	DSM 13468	Behrendt et al. 2001	LMG 19581; JCM 11571; NBRC 103077; CIP 107138; P 369/06	Microbacterium phyllosphaerae	3728650	68.1	3538	Gp0502538				2918350604	strain page
15610	type strain	2	6	Microbacterium maritypicum	DSM 12512	(ZoBell and Upham 1944) Takeuchi and Hatano 1998	LMG 8374; NCIMB 1050; NCIMB 559; ATCC 19260; JCM 11570; IFO 15779; NBRC 15779; VKM Ac-2079; CIP 105733; NCMB 1050	Flavobacterium marinotypicum; Microbacterium maritypicum	3662793	68.47	3452		PRJNA573495	SAMN12811493	GCA_008868125		strain page
17988	type strain	2	6	Microbacterium liquefaciens	NBRC 15037	(Collins et al. 1983) Takeuchi and Hatano 1998	NCIMB 11509; DSM 20638; JCM 3879; IFO 15037; NBRC 15037; IMET 11374; NCIB 11509	Aureobacterium liquefaciens; Microbacterium liquefaciens	3314049	68.23	3275		PRJDB5973	SAMD00097552	GCA_006539765		species page
48525	type strain	2	6	Microbacterium liquefaciens	JCM 3879	(Collins et al. 1983) Takeuchi and Hatano 1998	NCIMB 11509; DSM 20638; JCM 3879; IFO 15037; NBRC 15037; IMET 11374; NCIB 11509	Aureobacterium liquefaciens; Microbacterium liquefaciens	3333408	68.18	3305		PRJDB10510	SAMD00245378	GCA_014648755		species page
157233	type strain	3	1	Microbacterium algeriense	G1T	Lenchi et al. 2020	LMG 31276; DSM 109018	Microbacterium algeriense	3626984	69.6	3412		PRJNA573086	SAMN12799030	GCA_008868005		species page
13426	type strain	4	2	Microbacterium oxydans	NBRC 15586	(Chatelain and Second 1966) Schumann et al. 1999	NCIMB 9944; DSM 20578; JCM 12414; IFO 15586; NBRC 15586; VKM Ac-2116; CIP 66.12; NCIB 9944	Brevibacterium oxydans; Microbacterium oxydans	3887014	68.28	3813		PRJDB3282	SAMD00097588	GCA_006540085		strain page
157983	type strain	4	2	Microbacterium oxydans	DSM 20578	(Chatelain and Second 1966) Schumann et al. 1999	NCIMB 9944; DSM 20578; JCM 12414; IFO 15586; NBRC 15586; VKM Ac-2116; CIP 66.12; NCIB 9944	Brevibacterium oxydans; Microbacterium oxydans	3894869	68.26	3700		PRJNA573493	SAMN12811485	GCA_008868025		strain page
2575	type strain	5	3	Microbacterium hydrocarbonoxydans	DSM 16089	Schippers et al. 2005 emend. Nouioui et al. 2018	NCIMB 14002; JCM 14340; NBRC 103074; BNP48	Microbacterium hydrocarbonoxydans	3594787	68.58	3416	Gp0116620	PRJNA303690	SAMN04489807	GCA_900105205	2634166363	strain page
2584	type strain	6	4	Microbacterium paraoxydans	DSM 15019	Laffineur et al. 2003 emend. Buczolits et al. 2008	CCUG 46601; JCM 12372; NBRC 103076; CF36	Microbacterium paraoxydans	3552213	70.02	3440	Gp0116621	PRJNA303689	SAMN04489809	GCA_900105335	2634166897	strain page
13336	type strain	7	5	Microbacterium saperdae	DSM 20169	(Lysenko 1959) Takeuchi and Hatano 1998	LMG 16343; BCRC 12119; CCRC 12119; NRRL B-14833; ATCC 19272; CCUG 33092; DSM 20169; JCM 1352; IFO 15038; NBRC 15038; VKM Ac-1414; CCEB 366; CIP 104420; HAMBI 1890; IAM 12547; IMET 11076	Aureobacterium saperdae; Brevibacterium saperdae; Curtobacterium saperdae; Microbacterium saperdae	4316382	68.29	4096	Gp0304981	PRJNA538392	SAMN11512363	GCA_006716345	2816332114	strain page
48491	type strain	7	5	Microbacterium saperdae	JCM 1352	(Lysenko 1959) Takeuchi and Hatano 1998	LMG 16343; BCRC 12119; CCRC 12119; NRRL B-14833; ATCC 19272; CCUG 33092; DSM 20169; JCM 1352; IFO 15038; NBRC 15038; VKM Ac-1414; CCEB 366; CIP 104420; HAMBI 1890; IAM 12547; IMET 11076	Aureobacterium saperdae; Brevibacterium saperdae; Curtobacterium saperdae; Microbacterium saperdae	4323590	68.11	4146		PRJDB10510	SAMD00245239	GCA_014646775		strain page
5935	type strain	8	7	Microbacterium foliorum	DSM 12966	Behrendt et al. 2001 emend. Nouioui et al. 2018	LMG 19580; JCM 11569; NBRC 103072; CIP 107137; P 333/02	Microbacterium foliorum	3558318	68.7	3333	Gp0186618	PRJNA224116	SAMN03256325	GCF_000956415		strain page
U283741	user strain	9	8	Microbacterium fakhimi					3770802	67.91	3611
